# CellMentor: Cell-Type Aware Dimensionality Reduction for Single-cell RNA-Sequencing Data

**DOI:** 10.1101/2025.06.17.660094

**Authors:** Or Hevdeli, Ekaterina Petrenko, Dvir Aran

## Abstract

Single-cell RNA sequencing (scRNA-seq) enables high-resolution profiling of individual cells, yet transforming this high-dimensional data into biologically meaningful representations remains a critical challenge. Current dimensionality reduction methods often fail to effectively balance technical noise reduction with preservation of cell-type-specific biological signals, particularly when integrating data across multiple experiments. Here, we present CellMentor, a novel supervised non-negative matrix factorization (NMF) framework that leverages labeled reference datasets to learn biologically meaningful latent spaces that can be transferred across related datasets. CellMentor employs a loss function that preserves cell type identity by simultaneously minimizing variation within known cell populations while maximizing distinctions between different cell types. We evaluated CellMentor against state-of-the-art dimensionality reduction and integration methods using controlled simulations of increasing difficulty and diverse real tissue types, each consisting of a labeled reference dataset and an unlabeled query dataset. In simulations, CellMentor maintained near-perfect clustering performance even under challenging conditions where other methods failed. In real datasets from PBMC, pancreas, and melanoma tissues, CellMentor demonstrated superior cell type separation while effectively mitigating batch effects. CellMentor also excelled at detecting rare cell populations and maintained reasonable performance when encountering novel cell types absent from reference data. With its robust batch correction capabilities and ability to preserve biologically meaningful cell type distinctions, CellMentor is particularly valuable for integrative analyses across multiple experiments.
