## Supplementary Table 1 for "CellMentor: Cell-Type Aware Dimensionality Reduction for Single-cell RNA-Sequencing Data"

Simulation	nGenes	seed	batchCells	batch.facLoc	batch.facScale	out.prob	group.prob	de.prob	de.downProb	de.facLoc	de.facScale	bcv.common	bcv.df	dropout.mid	dropout.shape	dropout.type	lib.loc	lib.scale
wo_batch_1	15000	100	1000, 1000	0.22	0.32	0.06	0.3, 0.25, 0.15, 0.15, 0.08, 0.07	0.35, 0.3, 0.4, 0.3, 0.35, 0.3	0.4, 0.25, 0.45, 0.2, 0.4, 0.5	0.7, 0.6, 0.8, 0.6, 0.7, 0.6	0.3, 0.35, 0.3, 0.35, 0.3, 0.35	0.55	5	0.9, 1.1	-1, -1.2	batch	14	1.1
wo_batch_2	15000	100	1000, 1000	0.2	0.3	0.01	0.2, 0.2, 0.2, 0.2, 0.1, 0.1	0.5, 0.5, 0.5, 0.5, 0.5, 0.5	0.2, 0.2, 0.2, 0.2, 0.2, 0.2	1, 1, 1, 1, 1, 1	0.1, 0.1, 0.1, 0.1, 0.1, 0.1	0.5	8	0.5, 0.5	-1, -1	batch	15	0.8
wo_batch_3	10000	100	1000, 1000	0.2	0.4	0.1	0.18, 0.23, 0.12, 0.07, 0.1, 0.3	0.3, 0.1, 0.4, 0.5, 0.2, 0.1	0.1, 0.4, 0.2, 0.2, 0.1, 0.6	0.6, 0.01, 0.5, 0.45, 0.4, 0.01	0.1, 0.4, 0.2, 0.25, 0.2, 0.5	0.6	5	1, 3	-1.5, -2	batch	15	1
wo_batch_4	15000	100	1000, 1000	0.3	0.5	0.1	0.15, 0.25, 0.15, 0.05, 0.1, 0.3	0.3, 0.1, 0.4, 0.5, 0.2, 0.1	0.1, 0.4, 0.2, 0.2, 0.1, 0.6	0.6, 0.01, 0.5, 0.45, 0.4, 0.01	0.1, 0.4, 0.2, 0.25, 0.2, 0.5	0.8	5	1, 3	-1.5, -1	batch	15	1
wo_batch_5	15000	100	1000, 1000	0.3	0.5	0.1	0.18, 0.23, 0.12, 0.07, 0.1, 0.3	0.35, 0.15, 0.45, 0.55, 0.25, 0.15	0.1, 0.4, 0.2, 0.2, 0.1, 0.6	0.6, 0.01, 0.5, 0.45, 0.4, 0.01	0.1, 0.4, 0.2, 0.25, 0.2, 0.5	0.8	5	1, 3	-1.5, -1	batch	15	1
wo_batch_6	10000	100	1000, 1000	0.3	0.5	0.1	0.18, 0.23, 0.16, 0.03, 0.1, 0.3	0.3, 0.1, 0.4, 0.5, 0.2, 0.1	0.1, 0.4, 0.2, 0.2, 0.1, 0.6	0.6, 0.01, 0.5, 0.45, 0.4, 0.01	0.2, 0.5, 0.3, 0.35, 0.3, 0.6	0.8	5	3, 5	-2.5, -2.5	batch	15	1
wo_batch_7	20000	100	1000, 1000	0.3	0.5	0.1	0.18, 0.23, 0.12, 0.07, 0.1, 0.3	0.3, 0.1, 0.4, 0.5, 0.2, 0.1	0.1, 0.4, 0.2, 0.2, 0.1, 0.6	0.6, 0.01, 0.5, 0.45, 0.4, 0.01	0.2, 0.5, 0.3, 0.35, 0.3, 0.6	0.8	5	1, 3	-1.5, -1.5	batch	15	1
wo_batch_8	15000	100	1000, 1000	0.3	0.5	0.1	0.18, 0.23, 0.12, 0.07, 0.1, 0.3	0.2, 0.15, 0.35, 0.45, 0.15, 0.05	0.1, 0.4, 0.2, 0.2, 0.1, 0.6	0.6, 0.01, 0.5, 0.45, 0.4, 0.01	0.1, 0.4, 0.2, 0.25, 0.2, 0.5	0.8	5	1, 3	-1.5, -1	batch	15	1
wo_batch_9	7500	100	1000, 1000	0.3	0.5	0.15	0.18, 0.23, 0.16, 0.03, 0.1, 0.3	0.3, 0.1, 0.4, 0.5, 0.2, 0.1	0.1, 0.4, 0.2, 0.2, 0.1, 0.6	0.6, 0.01, 0.5, 0.45, 0.4, 0.01	0.2, 0.5, 0.3, 0.35, 0.3, 0.6	1.2	3	3, 5	-2.5, -2.5	batch	15	1
wo_batch_10	7500	100	1000, 1000	0.3	0.5	0.15	0.18, 0.23, 0.16, 0.03, 0.1, 0.3	0.1, 0.1, 0.2, 0.2, 0.15, 0.1	0.6, 0.7, 0.5, 0.7, 0.5, 0.8	0.6, 0.01, 0.5, 0.45, 0.4, 0.01	0.2, 0.5, 0.3, 0.35, 0.3, 0.6	1.2	3	3, 5	-2.5, -2.5	batch	15	1.2
batch_1	15000	100	1000, 1000, 1000, 1000	0.05	0.1	0.01	0.17, 0.17, 0.17, 0.17, 0.17, 0.17	0.6, 0.6, 0.6, 0.6, 0.6, 0.6	0.2, 0.2, 0.2, 0.2, 0.2, 0.2	1.2, 1.2, 1.2, 1.2, 1.2, 1.2	0.1, 0.1, 0.1, 0.1, 0.1, 0.1	0.2	15	0.5, 0.5, 0.5, 0.5	-1, -1, -1, -1	batch	15	0.5
batch_2	15000	100	1000, 1000, 1000, 1000	0.05	0.1	0.01	0.3, 0.25, 0.2, 0.15, 0.05, 0.05	0.6, 0.6, 0.6, 0.6, 0.6, 0.6	0.2, 0.2, 0.2, 0.2, 0.2, 0.2	1.2, 1.2, 1.2, 1.2, 1.2, 1.2	0.1, 0.1, 0.1, 0.1, 0.1, 0.1	0.2	15	0.5, 0.5, 0.5, 0.5	-1, -1, -1, -1	batch	15	0.5
batch_3	15000	100	1000, 1000, 1000, 1000	0.15	0.2	0.02	0.3, 0.25, 0.2, 0.15, 0.05, 0.05	0.7, 0.6, 0.5, 0.4, 0.3, 0.2	0.4, 0.3, 0.2, 0.3, 0.4, 0.5	1.4, 1.2, 1, 0.8, 0.6, 0.4	0.1, 0.1, 0.1, 0.1, 0.1, 0.1	0.3	12	0.3, 0.6, 0.9, 1.2	-0.8, -1, -1.2, -1.4	batch	15	1.5
batch_4	15000	100	1000, 1000, 1000, 1000	0.2	0.3	0.05	0.35, 0.3, 0.2, 0.1, 0.03, 0.02	0.4, 0.3, 0.5, 0.3, 0.2, 0.1	0.4, 0.2, 0.5, 0.3, 0.2, 0.6	0.8, 0.6, 1, 0.7, 0.5, 0.4	0.3, 0.2, 0.3, 0.2, 0.4, 0.3	0.5	6	0.5, 0.8, 1.1, 1.4	-0.7, -0.9, -1.1, -1.3	batch	14	1.8
batch_5	15000	100	1000, 1000, 1000, 1000	0.2	0.3	0.01	0.2, 0.2, 0.2, 0.2, 0.1, 0.1	0.5, 0.5, 0.5, 0.5, 0.5, 0.5	0.2, 0.2, 0.2, 0.2, 0.2, 0.2	1, 1, 1, 1, 1, 1	0.1, 0.1, 0.1, 0.1, 0.1, 0.1	0.5	8	0.5, 0.5, 0.5, 0.5	-1, -1, -1, -1	batch	15	0.8
batch_6	15000	100	1000, 1000, 1000, 1000	0.2	0.3	0.01	0.2, 0.2, 0.2, 0.2, 0.1, 0.1	0.4, 0.4, 0.4, 0.4, 0.4, 0.4	0.2, 0.2, 0.2, 0.2, 0.2, 0.2	0.7, 0.7, 0.7, 0.7, 0.7, 0.7	0.2, 0.2, 0.2, 0.2, 0.2, 0.2	0.5	8	0.5, 0.5, 0.5, 0.5	-1, -1, -1, -1	batch	15	0.8
batch_7	15000	100	1000, 1000, 1000, 1000	0.2	0.4	0.1	0.18, 0.23, 0.12, 0.07, 0.1, 0.3	0.35, 0.15, 0.45, 0.55, 0.25, 0.15	0.1, 0.4, 0.2, 0.2, 0.1, 0.6	0.6, 0.01, 0.5, 0.45, 0.4, 0.01	0.1, 0.4, 0.2, 0.25, 0.2, 0.5	0.8	5	1, 1, 3, 0.5	-1.5, -1.5, -1, -2	batch	15	1
batch_8	15000	100	1000, 1000, 1000, 1000	0.4	0.5	0.07	0.35, 0.25, 0.15, 0.1, 0.1, 0.05	0.3, 0.2, 0.4, 0.2, 0.3, 0.2	0.3, 0.2, 0.4, 0.1, 0.3, 0.5	0.5, 0.4, 0.6, 0.3, 0.5, 0.4	0.3, 0.4, 0.3, 0.4, 0.3, 0.4	0.7	6	1, 1.5, 0.8, 1.2	-1.2, -1.3, -1.1, -1.4	batch	14	1.2
batch_9	10000	100	1000, 1000, 1000, 1000	0.2	0.4	0.1	0.18, 0.23, 0.12, 0.07, 0.1, 0.3	0.3, 0.1, 0.4, 0.5, 0.2, 0.1	0.1, 0.4, 0.2, 0.2, 0.1, 0.6	0.6, 0.01, 0.5, 0.45, 0.4, 0.01	0.1, 0.4, 0.2, 0.25, 0.2, 0.5	0.8	5	1, 1, 3, 0.5	-1.5, -1.5, -1, -2	batch	15	1
batch_10	15000	100	1000, 1000, 1000, 1000	0.2	0.4	0.1	0.18, 0.23, 0.12, 0.07, 0.1, 0.3	0.3, 0.1, 0.4, 0.5, 0.2, 0.1	0.1, 0.4, 0.2, 0.2, 0.1, 0.6	0.6, 0.01, 0.5, 0.45, 0.4, 0.01	0.1, 0.4, 0.2, 0.25, 0.2, 0.5	0.8	5	1, 1, 3, 0.5	-1.5, -1.5, -1, -2	batch	15	1
sim_exclude	20000	100	1000, 1000, 1000, 1000	0.1	0.1	0.1	0.18, 0.23, 0.12,0.07, 0.10, 0.3	0.3, 0.1, 0.4, 0.5, 0.2, 0.1	0.1, 0.4, 0.2, 0.2, 0.1, 0.6	0.6, 0.01, 0.5, 0.45, 0.4, 0.01	0.1, 0.4, 0.2, 0.25, 0.2, 0.5	0.8	5	1, 1, 3, 0.5	-1.5, -1.5, -1, -2	batch	15	1
sim_merge	20000	100	1000, 1000, 1000, 1000	0.1	0.1	0.1	0.18, 0.23, 0.12,0.07, 0.10, 0.3	0.3, 0.1, 0.4, 0.5, 0.2, 0.1	0.1, 0.4, 0.2, 0.2, 0.1, 0.6	0.6, 0.01, 0.5, 0.45, 0.4, 0.01	0.1, 0.4, 0.2, 0.25, 0.2, 0.5	0.8	5	1, 1, 3, 0.5	-1.5, -1.5, -1, -2	batch	15	1
sim_rare	20000	100	1000, 1000, 1000, 1000	0.1	0.1	0.1	0.20, 0.25, 0.14, 0.08, 0.01, 0.32	0.3, 0.1, 0.4, 0.5, 0.3, 0.1	0.1, 0.4, 0.2, 0.2, 0.1, 0.6	0.6, 0.01, 0.5, 0.45, 0.4, 0.01	0.1, 0.4, 0.2, 0.25, 0.2, 0.5	0.8	5	1, 1, 3, 0.5	-1.5, -1.5, -1, -2	batch	15	1
